# Starvation enhances bacterial survival through drying and rewetting at the single cell level

**DOI:** 10.64898/2026.01.12.697931

**Authors:** Jarek V. Kwiecinski, Georgia R. Squyres, Dani Or, Dianne K. Newman

**Affiliations:** Division of Geological and Planetary Sciences, California Institute of Technology, Pasadena, CA 91125; Division of Biology and Biological Engineering, California Institute of Technology, Pasadena, CA 91125; Department of Environmental Systems Science, Swiss Federal Institute of Technology, 8092 Zürich, Switzerland; Department of Civil and Environmental Engineering, University of Nevada, Reno, NV 89557

**Keywords:** osmolytes, desiccation, starvation, dormancy, soil

## Abstract

Soil bacteria are critical to agricultural productivity and play a central role in several biogeochemical cycles. These organisms frequently experience desiccation, which deprives them of access to both water and nutrients. Desiccation eliminates the aqueous connections between soil pores, removing pathways for nutrient diffusion. Well-studied yet resource intensive water stress responses like osmolyte synthesis may thus be impractical in unsaturated environments. Accordingly, we observed how the rhizobacterium *Pseudomonas synxantha* 2-79 responds to co-occurring water and nutrient limitation at the single-cell level to understand what role osmolyte synthesis may play in its desiccation response. We constructed a transcriptional reporter to track *P. synxantha*’s osmolyte response and collected extensive morphological and reporter expression data through experiments designed to mimic different rates and extents of soil drying. Only actively growing cells responded to an osmotic shock by synthesizing osmolytes: this response was not observed when we pre-starved bacteria. Soluble nutrient diffusivity in soil is restricted even when there is sufficient water to keep bacterial cells hydrated, so this pre-starved condition reflects gradual drying in which starvation precedes water stress. Despite the lack of osmolyte synthesis, prior starvation enhanced *P. synxantha*’s ability to recover from osmotic stress once water and nutrients were restored. These results suggest that cellular changes associated with the response to starvation that go beyond osmolyte synthesis play an important role in microbial desiccation tolerance.

**Significance Statement:** Soil bacteria play a vital role in agriculture by promoting plant productivity. Despite this, it is unclear how these organisms respond to desiccation, a common stress whose frequency is rising. Desiccation both dehydrates bacterial cells and eliminates the liquid water connections between soil pores that bacteria use to access nutrients. We studied how a model soil bacterium responds to simultaneous starvation and water stress at the single cell level, focusing on whether the bacteria synthesized osmolytes, small molecules that bacteria can accumulate to limit water loss. We found that starvation restricts osmolyte synthesis but enables bacteria to withstand more severe water stress. The starvation that accompanies desiccation may play a protective, rather than an antagonistic, role in microbial desiccation tolerance.
