## Supplementary material for "Starvation enhances bacterial survival through drying and rewetting at the single cell level": Table S2

### Sheet: Sheet1
Strains
Name	Description	Source
WT	Wild type P. synxantha 2-79
DKN3079	NAGGN reporter: P. synxantha 2-79 expressing mNeonGreen under PggnA control and constitutively expressing mApple, attTn7::PnptII-mApple, pPROBETT_T0-T1::PggnA-mNeonGreen	This study
DKN3080	P. synxantha 2-79 constitutively expressing mNeonGreen, attTn7::PA1/04/03-mNeonGreen	This study
DH10β	E. coli cloning host strain	Thermo Fisher
Plasmids
Name	Description	Source
DKN3075	pPROBETT_T0-T1::PggnA-mNeonGreen, used to construct DKN3079	This study
DKN3076	pJM220-T0::PnptII-mApple, used to construct DKN3079	This study
DKN3077	pJM220-T0T1::PA1/04/03-mNeonGreen, used to construct DKN3080	This study
DKN3078	Source of pJM220-T0 backbone, pJM220-T0::PphzA1-mNeonGreen(ASV)	This study
pPROBETT::PggnA-GFP	Source of pPROBETT and PggnA promoter	(2)
pLREX122	Source of pJM220-T0T1 backbone, pJM220-T0T1::PrhaBAD-MCS	(3)
DKN2043	Source of mApple, pUC18-mini-Tn7::PrpsG-mApple	(4)
SS329	Source of mNeonGreen, pX-mNeonGreen	Gift from Saumya Saurabh
pIT2	Source of PnptII promoter	(5)
DKN238	Source of PA1/04/03 promoter, miniTn7(Gm)PA1/04/03 eyfp-a	(6)
Primers
To construct DKN3075, pPROBETT_T0-T1::PggnA-mNeonGreen
Primer	Sequence	Template	Product
005_lambdaT0_Fwd	TGGACTCCTGTTGATAGATCCAG	DKN3077 pJM220-T0T1::PA1/04/03-mNeonGreen	Bacteriophage lambda T0 terminator with Gibson overhang connecting to pPROBE-TT backbone on 3' end.
006_pPROBETTbb::T0_Rev	cccaattccccaggcatcaaATTCTCACCAATAAAAAACGCCCG
011_pPROBETTbb_Fwd	GGCATGGATGAACTATACAAATAGG	pPROBETT::PggnA-GFP	pPROBE-TT backbone excluding redundant T1 terminators.
012_pPROBETTbb_Rev	TTGATGCCTGGGGAATTGG
013_T0::PNGN_Fwd	gatctatcaacaggagtccAGACCATCCAGCCGGGCAACC	pPROBETT::PggnA-GFP	PggnA promoter with Gibson overhang connecting to T0 terminator on 5' end. Synthetic RBS and few bases of mNeonGreen added to 3' end.
014_PNGN::RBS+mNG_Rev	atgcttaatttctcctctttGGGGGCGAGGTGATGGGTG
009_RBS+mNG_Fwd	AAAGAGGAGAAATTAAGCATGGTC	DKN3077 pJM220-T0T1::PA1/04/03-mNeonGreen	mNeonGreen, with a synthetic RBS included at the 5' end. In this case, the RBS is present on the template, which includes the constitutive promoter PA1/04/03. Gibson overhang connection to pPROBE-TT backbone introduced at 3' end.
010_RBS+mNG::pPROBETTbb_Rev	ttgtatagttcatccatgccTTACTTATAGAGCTCATCCATCCC
To construct DKN3076, pJM220-T0::PnptII-mApple
047_RBS::mApple_Fwd	aaagaggagaaattaagcATGGTGAGCAAGGGCGAGGA	DKN2043 pUC18-mini-Tn7::PrpsG-mApple	mApple with a synthetic RBS introduced at the 5' end and a connection to the pJM220 backbone introduced at the 3' end.
045_pJM220_T0::mApple_Rev	ttctgcgttctgattcgcgATTACTTGTACAGCTCGTCCATGCC
058_pJM220_T0::PnptII_Rev	ttattgtcgccgctaacatcACTGGGCTATCTGGACAAGGGA	pIT2	nptII promoter with connection to pJM220 backbone on 5' end and RBS on 3' end.
060::PnptII+RBS::mApple	gcttaatttctcctctttatcctgtctcttGATCAGATCTTGATCCCCTGCGC
050_pJM220_T0_Fwd	TCGCGAATCAGAACGCAGAAGC	DKN3078 pJM220-T0::PphzA1-mNeonGreen(ASV)	pJM220-T0 backbone.
051_pJM220_T0_Rev	GATGTTAGCGGCGACAATAATCACC
To construct DKN3077, pJM220-T0T1::PA1/04/03-mNeonGreen
pJM220-T0T1_Fwd	TCGCGAATCAGAACGCA	pLREX122 pJM220-T0T1::PrhaBAD-MCS	pJM220-T0T1 backbone, with homology to PA1/04/03 introduced at the 3' end
pJM220-T0T1_Rev	ccctgataaatggtaccgagctcgaattcgTGAGCTCATGCATGATCGA
PA1/04/03_Fwd	CGAATTCGAGCTCGGTACC	DKN238 miniTn7(Gm)PA1/04/03 eyfp-a	PA1/04/03 promoter and RBS
PA1/04/03_Rev	GCTTAATTTCTCCTCTTTAATTCTAGATGTGTG
mNeonGreen_Fwd	acatctagaattaaagaggagaaattaagcATGGTCTCCAAGGGCGA	SS329, pX-mNeonGreen	mNeonGreen, with homology to PA1/04/03 promoter and RBS at the 5' end and to the pJM220-T0T1 backbone at the 3' end
mNeonGreen_Rev	atcagaccgcttctgcgttctgattcgcgaTTACTTATAGAGCTCATCCATCCCCA
To construct DKN3078, pJM220-T0::PphzA1-mNeonGreen(ASV)
Primer	Sequence	Template	Product
pJM220-T0 part 1_Fwd	TCGCGAATCAGAACGCA	pLREX122 pJM220-T0T1::PrhaBAD-MCS	pJM220-T0 backbone piece 1
pJM220-T0 part 1_Rev	CAAGCTAGAGAGTCATTACCCCAG
pJM220-T0 part 2_Fwd	gtaatgactctctagcttgGGACGATCGAATTGGGGATCTT	pLREX122 pJM220-T0T1::PrhaBAD-MCS	pJM220-T0 backbone piece 2, with 5' homology to piece 1
pJM220-T0 part 2_Rev	GATGTTAGCGGCGACAATAA
PphzA1_Fwd	tgtgtggtgattattgtcgccgctaacatcCCTGTTCCAGAGCCTTTTCCTG	Pseudomonas aeruginosa UCBB-PA14 genomic DNA	PphzA1, with homology to pJM220-T0 at the 5' end, and an RBS and homology mNeonGreen at the 3' end
PphzA1_Rev	cttggagaccatagctgttcctccttactgGCGCCGCCTCCGAGAG
mNeonGreen(ASV)_Fwd	cagtaaggaggaacagctATGGTCTCCAAGGGGGAA	Codon-optimized mNeonGreen with a C-terminal ASV tag. Synthetic gene fragment (Twist)	mNeonGreen(ASV), with an RBS added at the 5' end and homology to pJM220-T0 at the 3' end
mNeonGreen(ASV)_Rev	atcagaccgcttctgcgttctgattcgcgaTCACACGCTCGCCGCGTA
